# The human parasite, *Toxoplasma gondii,* is paralyzed without two components of the apical polar ring

**DOI:** 10.64898/2026.03.07.707822

**Authors:** Jonathan Munera Lopez, Luisa F. Arias Padilla, Isadonna F. Tengganu, Yan Hao, Ying Zhang, Laurence Florens, John M. Murray, Ke Hu

**Author notes:** equal contribution (Jonathan Munera Lopez, Luisa F. Arias Padilla).

## Abstract

The phylum Apicomplexa contains ∼ 6000 known species of unicellular eukaryotic parasites. A unifying feature among the apicomplexans is the apical complex, which varies in complexity in different lineages, but always contains an annulus (a.k.a. the apical polar ring) into which the minus ends of an array of cortical microtubules are embedded. In *Toxoplasma gondii,* the apical complex also includes the conoid, which contains several signaling and structural proteins critical for parasite motility. The conoid extends and retracts through the apical polar ring in a calcium-dependent manner. Here we report the identification of several new apical polar ring components, including APR9, which is highly conserved among the apicomplexans and their free-living relative *Chromera velia*. The loss of APR9 alone has only a moderate impact on the parasite lytic cycle. However, the knockout of both APR9 and KinesinA (another apical polar ring component) paralyzes parasite and drastically impairs invasion, egress and the lytic cycle. The double-knockout displays multiple subcellular abnormalities, including the formation of an apical actin concentration, impaired conoid extension, and significantly reduced secretion of a major adhesin (MIC2) upon stimulation with a calcium ionophore. These findings reveal that the apical polar ring plays a critical role in parasite motility and contributes to multiple subcellular processes.
