## Supplementary material for "The human parasite, *Toxoplasma gondii,* is paralyzed without two components of the apical polar ring": TableS3

### Sheet: Plasmid construction
Primers for plasmd construction
Plasmid	Region amplified	Primer name	Primer sequence
pTKO2_II-mEmerald-APR4 knock-in	5UTR	S1	tagttccagtcgacggatcccaccgcggtggcggccgcGACGACGCAGTGGAGTTCTTG
TgGT1_219500	5UTR	AS1	gatatcctcgagggtaccctgcagtgcggccGAGGAAGGAGAGAGCAAGACAACG
	3UTR	S2	cttcgtatagcatacattatacgaagttataagcttTCGGGGGAGGGAGAACGG
	3UTR	AS2	gctgggtacggggcccgttaacgctagcaagctCTGAAGACAGCGAACTGTGCTGG
	mEmerald	S3	gttatagatctgtttaaacgcgatCGTTTCCTTCCAatggtgagcaagggcgagg
	mEmerald	AS3	GAGAAGTGCGCTCGACGCagatctgagtccggacttgtacagc
	CDS	S4	gtacaagtccggactcagatctGCGTCGAGCGCACTTCTC
	CDS	AS4	cactttcgtcgtagtcaggcctcggaccgcgCTACGAAAACGGCATTGCGC
pTKO2_II-mEmerald-APR9 knock-in	5 UTR	S5	tagttccagtcgacggatcccaccgcggtggcggccCACTCGCGATGGTACGGATTC
TgGT1_223790	5 UTR	AS5	gatatcctcgagggtaccctgcagtgcggccGGTTTCAAAAGAAAGCTAAGCCCAAC
	3 UTR	S6	cttcgtatagcatacattatacgaagttataagcttGGAGGAGAGCGTCCCCTTTC
	3 UTR	AS6	gctgggtacggggcccgttaacgctagcaagctCGTCGAGGAATGCGTGACC
	mEmerald	S7	gttatagatctgtttaaacgcgatAACTTTACCATGgtgagcaagggcgagg
	mEmerald	AS7	CTTCTCCAGGAGCTGATCTTCCTTagatctgagtccggacttgtacagc
	CDS	S8	gtacaagtccggactcagatctAAGGAAGATCAGCTCCTGGAGAAG
	CDS	AS8	cactttcgtcgtagtcaggcctcggaccgcgTTAGAACTTGTGTGTGCGCTGAC
pTKO2_II-mEmerald-APR10 knock-in	5 UTR	S9	cggatcccaccgcggtggcggccgcCCATGAATATCTCTCAGCTGGTGC
TgGT1_289990	5 UTR	AS9	gatatcctcgagggtaccctgcagtgcggccGGGATCGGCGGCAGG
	3 UTR	S10	cttcgtatagcatacattatacgaagttataagcttAACAGAGAAAGGACAGGAGAGCG
	3 UTR	AS10	gctgggtacggggcccgttaacgctagcaagctCGTCACAGCCAGAAGTACAGG
	mEmerald	S11	gttatagatctgtttaaacgcgatCGCCACGCGATGgtgagcaagggcgagg
	mEmerald	AS11	CGGAAACGGCGGGGGGTCCTCagatctgagtccggacttgtacagc
	CDS	S12	gtacaagtccggactcagatctGAGGACCCCCCGCCGTTTC
	CDS	AS12	cactttcgtcgtagtcaggcctcggaccgcgTCACTCGTCTTCGGAAAGCGAGG
pTKO2_II-mEmerald-APR11 knock-in	5 UTR	S13	tagttccagtcgacggatcccaccgcggtggcggccgcCAGATCCACGAACAGCTACAGC
TgGT1_295420	5 UTR	AS13	gatatcctcgagggtaccctgcagtgcggccGGTGTTGAATTTTTCGCGTCGG
	3 UTR	S14	cttcgtatagcatacattatacgaagttataagcttGGTGCCGTCTCTTAGGCG
	3 UTR	AS14	gctgggtacggggcccgttaacgctagcaagctGCAGCAATCGATCGAGCAGATC
	mEmerald	S15	gttatagatctgtttaaacgcgatACTGAGAGAGCGATGgtgagcaagggcgagg
	mEmerald	AS15	CTAAACCCTTTTCCTCCTTGATTagatctgagtccggacttgtacagc
	CDS	S16	gtacaagtccggactcagatctAATCAAGGAGGAAAAGGGTTTAGTTTCG
	CDS	AS16	cactttcgtcgtagtcaggcctcggaccgcgatTCACGATTGCATGCGAGGG
Primers for generating CDS probe 2 for APR9
Target locus	Region amplified
APR9 TgGT1_223790	CDS	S17	GAACTTGTGTGTGCGCTGACG
	CDS	AS17	CCCTTCGCTCGCGTTGTTC
Primers for genomic PCR
Target locus
APR11 TgGT1_295420	genomic PCR	P1	GGAGGTACTGACTCAGAGACAG
	genomic PCR	P2	CTGTAGCTTATCGAGCTGCG
	genomic PCR	P7	GAAGCGTGACCATCGGGTG
	genomic PCR	P8	CACACCTGAGGGACTCAGGAATTAG
APR9 TgGT1_223790	genomic PCR	P3	CGCTGGAGAGAAGAGTCGAG
	genomic PCR	P4	GAGCTCTGTTCAACTCACTCTGC
APR10 TgGT1_289990	genomic PCR	P5	GTCTCCTTTACTTGCAGCTCCG
	genomic PCR	P6	CGCGGAAGTGAACTCCTTCATG
	genomic PCR	P9	GAGTCACTCATGTTGCCTTGCC
