## Supplementary material for "The human parasite, *Toxoplasma gondii,* is paralyzed without two components of the apical polar ring": TableS4

### Sheet: Figure4G_PlaqueAssay
Total lysed area (mm^2)	WT	KOapr9	DKOapr4/apr9	KOkinesinA_KI-APR9	DKOkinesinA/apr9	DKOkinesinA/apr9_CompAPR9 1	DKOkinesinA/apr9_CompAPR9 2
replicate 1	137.913	31.3016	48.3995	58.9161	0.0304125	39.7897	36.2922
replicate 2	84.7343	45.1909	34.5131	9.81006	0.044605	8.80239	60.971
replicate 3	79.1526	48.5059	59.7362	40.2783	0.0709625	73.8253	42.1608
replicate 4	121.102	83.0444	/	/	0	/	/
replicate 5	70.5053	30.6862	/	/	0	/	/
replicate 6	61.0855	/	/	31.1089	0.017842	23.9184	/
replicate 7	59.2861	/	/	57.9196	0	20.2051	/
Average	87.6826	47.7458	47.5496	39.6066	0.0234031	33.3082	46.4747

### Sheet: Figure5A_replication
		replicate 1	replicate 2	replicate 3	replicate 4	replicate 5	replicate 6	Average
12h	WT	0.59	0.56	0.66	0.24	0.33	0.24	0.436667
	KOapr9	0.61	0.49	0.57	0.21	0.31	0.3	0.415
	KOkinesinA_KI-APR9	0.43	0.62	0.43	/	/	/	0.493333
	DKOkinesinA/apr9	0.16	0.23	0.17	0.1	0.12	0.09	0.145
	DKOkinesinA/apr9_CompAPR9	0.67	0.56	0.54	/	/	/	0.59
24h	WT	1.96	1.72	1.83	1.55	1.4	1.5	1.66
	KOapr9	1.45	1.34	1.44	1.23	1.31	1.27	1.34
	KOkinesinA_KI-APR9	1.47	1.44	1.42	/	/	/	1.44333
	DKOkinesinA/apr9	1.03	1.06	1.14	1.23	1.18	1.14	1.13
	DKOkinesinA/apr9_CompAPR9	1.65	1.1	1.29	/	/	/	1.34667
36h	WT	3.83	3.31	3.53	2.6	3.49	3.57	3.38833
	KOapr9	3.04	3.13	3.18	2.93	3.1	3.24	3.10333
	KOkinesinA_KI-APR9	3.59	3.34	3.28	/	/	/	3.40333
	DKOkinesinA/apr9	2.43	2.53	2.57	2.12	2.33	2.08	2.34333
	DKOkinesinA/apr9_CompAPR9	3.3	3.17	3.31	/	/	/	3.26

### Sheet: Figure5C_egress
Time taken for the first parasite to initiate egress (s)
WT	KOapr9	KOkinesinA	DKOkinesinA/apr9	DKOkinesinA/apr9_CompAPR9
21	51	53	>300	28
57	48	36	>300	28
58	30	36	30	30
42	28	41	68	33
16	41	41	243	39
36	26	49	>300	38
37	35		>300	33
27	35		184	44
23	24		62	33
24	28		59	38
24	47		75	45
21	51		57	46
25	>300		63	40
55	26		>300	39
41	40		73	51
38	58		85	25
39	20		69	34
49	22		74	37
	27		126	36
				40
Time taken to disperse (s)
WT	KOapr9	KOkinesinA	DKOkinesinA/apr9	DKOkinesinA/apr9_CompAPR9
44	68	64	>300	38
66	69	48	>300	43
68	38	45	>300	45
63	44	53	>300	47
42	63	55	>300	61
53	40	62	>300	72
45	46		>300	51
40	53		>300	61
36	34		>300	76
36	38		>300	51
40	54		>300	75
30	77		>300	63
36	>300		>300	65
64	32		>300	61
48	78		>300	71
44	72		>300	43
50	33		>300	44
70	35		>300	52
	41		>300	48
				62

### Sheet: Figure6F_A23187_Conoidextension
WT	replicate 1	replicate 2	replicate 3	replicate 4	Average_WT			KOapr9	replicate 1	replicate 2	replicate 3	Average_ KOapr9			DKOkinesinA/apr9	replicate 1	replicate 2	replicate 3	replicate 4	Average_DKOkinesinA/apr9			DKOkinesinA/apr9_CompAPR9 (comp)	replicate 1	replicate 2	replicate 3	Average_DKOkinesinA/apr9_CompAPR9			KOapr2	replicate 1	replicate 2	replicate 3	Average_KOapr2
fully_extended conoid	100	97.7273	95.9459	93.75	96.8558			fully_extended conoid	85.7143	93.6842	94.5205	91.3063			fully_extended conoid	35.5932	23.913	39.759	21.3115	30.1442			fully_extended conoid	51.1628	32.2581	37.2093	40.2101			fully_extended conoid	18.1818	8.88889	5.26316	10.778
partially extended conoid	0	2.27273	2.7027	6.25	2.80636			partially extended conoid	11.4286	3.15789	2.73973	5.7754			partially extended conoid	20.339	23.913	13.253	45.9016	25.8517			partially extended conoid	32.5581	32.2581	55.814	40.2101			partially extended conoid	2.27273	4.44444	15.7895	7.50222
retracted conoid	0	0	1.35135	0	0.337838			retracted conoid	2.85714	3.15789	2.73973	2.91825			retracted conoid	44.0678	52.1739	46.988	32.7869	44.0041			retracted conoid	16.2791	35.4839	6.97674	19.5799			retracted conoid	79.5455	86.6667	78.9474	81.7198

### Sheet: Figure6G_A23187_MIC2secretion
	WT	KOkinesinA_KI-APR9	KOapr9	DKOkinesinA/apr9	DKOkinesinA/apr9_CompAPR9 (comp)	KOapr2
replicate 1	1	1.02454	0.711025	0.0533885	0.465443	/
replicate 2	1	0.853716	0.173633	0	0.447315	/
replicate 3	1	0.898839	1.82064	0.073319	0.9898	0.259524
replicate 4	1	1.75184	2.21217	0.0814077	1.92372	2.38638
replicate 5	1	1.55041	1.55246	0.418384	1.02311	1.15552
Average secretion amount relative to WT, normalized against tubulin loading control in the pellet	1	1.21587	1.29398	0.1253	0.969877	1.26714
